# The Kinetochore Protein KNL-1 Regulates the Actin Cytoskeleton to Control Dendrite Branching

**DOI:** 10.1101/2023.03.29.534821

**Authors:** Henrique Alves Domingos, Mattie Green, Vasileios R. Ouzounidis, Cameron Finlayson, Bram Prevo, Dhanya K. Cheerambathur

**Affiliations:** Institute of Cell Biology, School of Biological Sciences, The University of Edinburgh, Edinburgh, EH9 3BF, UK

## Abstract

The function of the nervous system is intimately tied to its complex and highly inter-connected architecture. Precise control of dendritic branching in individual neurons is central to building the complex structure of the nervous system. Here we show that the kinetochore protein KNL-1 and its associated KMN (Knl1/Mis12/Ndc80 complex) network partners, typically known for their role in chromosome-microtubule coupling during mitosis, control dendrite branching in the *C. elegans* mechanosensory PVD neuron. KNL-1 restrains excess dendritic branching and promotes contact-dependent repulsion events, ensuring robust sensory behavior and preventing premature neurodegeneration. Unexpectedly, KNL-1 loss resulted in significant alterations of the actin cytoskeleton alongside changes in microtubule dynamics within dendrites. We show that KNL-1 modulates F-actin dynamics to generate proper dendrite architecture, and that its N-terminus can initiate F-actin assembly. These findings reveal that the post-mitotic neuronal KMN network acts to shape the developing nervous system by regulating the actin cytoskeleton and provide new insight into the mechanisms controlling dendrite architecture.
