## Supplemental Table S2 for "The Kinetochore Protein KNL-1 Regulates the Actin Cytoskeleton to Control Dendrite Branching"

### Sheet: Sheet1
Table S2: Recombinant DNA
Recombinant DNA	REFERENCE	Promoter Sequence
Plasmid pDC675[Pdes-2::mNeonGreen::PH::unc-54::3'UTR]	This study	5'AGATCTCAAAGTACATAC…..TTTTCAGGAGGACCCTTG3'
Plasmid pDC731[Pdes-2::mScarlet-I::PH::unc-54::3'UTR]	This study	5'AGATCTCAAAGTACATAC…..TTTTCAGGAGGACCCTTG3'
Plasmid pDC732[Punc-86::mScarlet-I::PH::unc-54::3'UTR]	This study	5'caactagtttctagtgaa…..ACAACCGCTTCAAAAATG3'
Plasmid pDC747[Punc-86::TIR-1::unc-54::3'UTR]	This study	5'caactagtttctagtgaa…..ACAACCGCTTCAAAAATG3'
Plasmid pDC929[Pdes-2::Lifeact::mKate2::tbb-2::3’UTR]	This study	5'AGATCTCAAAGTACATAC…..TTTTCAGGAGGACCCTTG3'
Plasmid pDC793[Pdes‑2::TIR1::F2A::mTagBFP::AID::NLS::tbb-2::3'UTR]	This study	5'AGATCTCAAAGTACATAC…..TTTTCAGGAGGACCCTTG3'
Plasmid pDC978[Pdes-2::GFP::tba-1::unc-54::3'UTR]	This study	5'AGATCTCAAAGTACATAC…..TTTTCAGGAGGACCCTTG3'
Plasmid pDC1020[Punc-86::splitGFP1-10::tbb-2::3'UTR]	This study	5'caactagtttctagtgaa…..ACAACCGCTTCAAAAATG3'
Plasmid pDC1061[Pser-2prom3::mScarlet‑I::LGG1::unc-54::3'UTR]	This study	5'catgcttgttctagtgat…..cacataATGAGTAGTCTG3'
Plasmid pDC1106[Pser‑2prom3::ebp-2::GFP::tbb-2::3'UTR]	This study	5'catgcttgttctagtgat…..cacataATGAGTAGTCTG3'
Plasmid pDC1122[Pser‑2prom3::dma‑1::mKate2::unc‑54::3'UTR]	This study	5'catgcttgttctagtgat…..cacataATGAGTAGTCTG3'
Plasmid pDC1080[Pdes-2::MYR::KNL-1::mTagBFP::unc-54::3'UTR]	This study	5'AGATCTCAAAGTACATAC…..TTTTCAGGAGGACCCTTG3'
Plasmid pDC1079[Pdes-2::MYR::mTagBFP::unc-54::3'UTR]	This study	5'AGATCTCAAAGTACATAC…..TTTTCAGGAGGACCCTTG3'
Plasmid pDC1081[Pdes-2::MYR::KNL-1(1-505) ::mTagBFP::unc-54::3'UTR]	This study	5'AGATCTCAAAGTACATAC…..TTTTCAGGAGGACCCTTG3'
Plasmid pDC1082[Pdes-2::MYR::KNL-1(505-1010)::mTagBFP::unc-54::3'UTR]	This study	5'AGATCTCAAAGTACATAC…..TTTTCAGGAGGACCCTTG3'
Plasmid pDC1258[Pdes-2::MYR::KNL-1(MELA)::mTagBFP::unc::54::3'UTR]	This study	5'AGATCTCAAAGTACATAC…..TTTTCAGGAGGACCCTTG3'
Plasmid pDC1158[Pdes-2::MYR::KNL-1(SAAA RRASA)::mTagBFP::unc-54::3'UTR]	This study	5'AGATCTCAAAGTACATAC…..TTTTCAGGAGGACCCTTG3'
Plasmid pDC1278[Pdes-2::mScarlet-I::unc-54::3'UTR]	This study	5'AGATCTCAAAGTACATAC…..TTTTCAGGAGGACCCTTG3'
Plasmid pDC1216[Pdes-2::KNL-1::mTagBFP::unc-54::3'UTR]	This study	5'AGATCTCAAAGTACATAC…..TTTTCAGGAGGACCCTTG3'
Plasmid pDC1031[Pdes-2::Knl-1::GFP::unc 54:3'UTR]	This study	5'AGATCTCAAAGTACATAC…..TTTTCAGGAGGACCCTTG3'
Plasmid pDC1032[Pdes-2::GFP::unc 54:3'UTR]	This study	5'AGATCTCAAAGTACATAC…..TTTTCAGGAGGACCCTTG3'
Plasmid pDC826[LHA (knl-1 5'UTR):: AID::GFP^FRT^SEC::RHA (knl-1 CDS)] SEC repair template	This study	N/A
Plasmid pDC318 [knl-1 sgRNA]	This study	N/A
Plasmid pDC1044[LHA (ndc-80 FRT CDS):: AID::dGFP::SEC::RHA (ndc-80 3'UTR)] repair template	This study	N/A
Plasmid pDC317[ndc-80 sgRNA]	(Cheerambathur et al., 2019)	N/A
pDD162 Cas9 expressing	(Cheerambathur et al., 2019)	N/A
pCFJ601	(Frøkjaer-Jensen et al., 2008)	N/A
pCFJ90	(Frøkjaer-Jensen et al., 2008)	N/A
pCFJ104	(Frøkjaer-Jensen et al., 2008)	N/A
pGH8	(Frøkjaer-Jensen et al., 2008)	N/A
