## Supplemental Table S3 for "The Kinetochore Protein KNL-1 Regulates the Actin Cytoskeleton to Control Dendrite Branching"

### Sheet: Sheet1
Table S3: CRISPR-Cas9 Protocol & sgRNA Sequences Used for Strain Generation
GENOTYPE	Purpose	METHOD & REFERENCE	sgRNA SEQUENCE	Homology Arm Sequences
				LHA	RHA
dha122 (AID::mTagBFP::knl-1)	Insert AID::mTagBFP at the N terminus of KNL-1	Ribonucleoprotein complex (Paix, et al., 2015)	CATATTTACAGCCATGTCGA, CTTACGAGGCTCCATCGACA	5'taatttattaccattttt…..catatttacagccATG- 3'	5'ATGTCGATGGAGCCT…..GCGGAACTCGATTCT-3'
dha148 (ndc-80::AID::dGFP^3XFLAG)	Insert AID::dGFP^3XFLAG at the C terminus of NDC-80	SEC (Dickinson et al., 2015)	ATGTGCTGGCATTGAAAAGG	5'ATGACTAAAACAGCTGCA…....GTGCTGGCATTGAAAAA3'	5'tctcctttggcataatc…....catacaactactaaagctac3'
dha130 (HA::7XGFP11::knl-1)	Insert HA::7XGFP11 at the N terminus of KNL-1	Ribonucleoprotein complex (Paix, et al., 2015)	CATATTTACAGCCATGTCGA, CTTACGAGGCTCCATCGACA	5'taatttattaccattttt…..catatttacagccATG- 3'	5'ATGTCGATGGAGCCT…..GCGGAACTCGATTCT-3'
dha185 (HA::7XGFP11::knl-1::AID)	Insert AID at the C terminus of HA::7XGFP11::KNL-1	SEC (Dickinson et al., 2015)	TCGAATGCTGGTGTTCTCTA	5'GCAGGAGCAATTCGGAG…..AAAAGTCGAATGCTGGTG3'	5'tgagtttaatatcgaaaaat…..cattacttttactcattac3'
dha155 (dma-1 DEL)	Deletion of dma-1 gene where the entire coding region is deleted	Ribonucleoprotein complex (Paix, et al., 2015)	AGCTAGAAGCAGCAAACGTG, GGTGCTGGTGGAATCAATGG	NA	NA
dha181 (mec-4(e1611 allele mimic)	To mimic the A713V mutation in the e1611 allele. Mutation introduces a SalI restriction site for tracking during genetic crosses	Ribonucleoprotein complex (Paix, et al., 2015)	GGACAACTCGGTCTTTGGTG	5'tttatctcaactatttctagTTTGTCAACTTGCTAG3'	5'TGGTGCGGAATATCCTTCCTTACCTGTTGCGAATT3'
dha149 (HA::GFP11::tba-1)	Insert HA::GFP11 at the N terminus of TBA-1	Ribonucleoprotein complex (Paix, et al., 2015)	gttcgttttcaacATGCGTG	5'tctaatttccgttaattttcaggttcgttttcaac3'	5'ATGCGTGAGGTCATCTCC…..CACGTCGGACAAGCCGG3'
dha230 (cyk-1::AID)	Insert AID the C terminus of CYK-1	Ribonucleoprotein complex (Paix, et al., 2015)	GCGAGAAGATCGTCTGTTG, TGATTTCTGAaagctcacat	5'cagAATATCAATGGAACA…..GGCACAGTGGTGCCATC3'	5'TGAaagctcacatcggtt…..atttcaattgctcgttg3'
dha237 (arx-2::AID)	Insert AID the C terminus of ARX--2	Ribonucleoprotein complex (Paix, et al., 2015)	GCAAGATGTATGGCCAAACT	5'TAGAAGCCCCACCAAGCC…..ATGAAGAGGGTGGTATT3'	5'TTTCCTGCCAAAAATCAA…..actctcattcaaacgtt3'
dha238 (cyk-1::AID)	Insert AID the C terminus of CYK-1	Ribonucleoprotein complex (Paix, et al., 2015)	GCGAGAAGATCGTCTGTTG, TGATTTCTGAaagctcacat	5'cagAATATCAATGGAACA…..GGCACAGTGGTGCCATC3'	5'TGAaagctcacatcggtt…..atttcaattgctcgttg3'
